# Smartphone screening for neonatal jaundice via ambient-subtracted sclera chromaticity: *neoSCB* app pilot study

**DOI:** 10.1101/627034

**Authors:** Felix Outlaw, Miranda Nixon, Oluwatobiloba Odeyemi, Lindsay W. MacDonald, Judith Meek, Terence S. Leung

## Abstract

Jaundice is a major cause of mortality and morbidity in the newborn. Globally, early identification and home monitoring are significant challenges in reducing the incidence of jaundice-related neurological damage. Smartphone cameras are promising as colour-based screening tools as they are low-cost, objective and ubiquitous. We propose a novel smartphone method and app called neoSCB to screen for neonatal jaundice by imaging the sclera. It does not rely on colour calibration cards or accessories, which may facilitate its adoption at scale and in less economically developed regions. Our approach is to explicitly address three confounding factors in relating colour to jaundice: (1) skin pigmentation, (2) ambient light, and (3) camera spectral response. (1) The variation in skin pigmentation is avoided by imaging the sclera. (2) With the smartphone screen acting as an illuminating flash, a flash/ no-flash image pair is captured using the front-facing camera. The contribution of ambient light is subtracted. (3) This permits a device-and ambient-independent measure of sclera chromaticity following a one-time calibration. We introduce the concept of Scleral-Conjunctival Bilirubin (SCB), in analogy with Transcutaneous Bilirubin (TcB). The scleral chromaticity is mapped to an SCB value. A pilot study was conducted in the UCL Hospital Neonatal Care Unit. 51 neonates were imaged using the neoSCB app and had a blood test for total serum bilirubin (TSB). The better of two models for SCB based on ambient-subtracted sclera chromaticity achieved r = 0.75 (p<0.01) correlation with TSB. Ambient subtraction improved chromaticity estimates in laboratory tests and screening performance within our study sample. Using an SCB decision threshold of 190μmol/L, the sensitivity was 100% (specificity 61%) in identifying newborns with TSB>250μmol/L (area under receiver operating characteristic curve, AUROC, 0.86), and 92% (specificity 67%) in identifying newborns with TSB>205μmol/L (AUROC 0.85). These results are comparable to modern transcutaneous bilirubinometers.
