## Supplementary material for "Smartphone screening for neonatal jaundice via ambient-subtracted sclera chromaticity: *neoSCB* app pilot study": S1 Data

### Sheet: Sheet1
Study Number	TSB (µmol/L)	Gender	Postnatal Age (Days)	Gestational Age	Gestational Age
				Weeks and	Days
1	181	Male	17	40	0
2	186	Female	11	35	6
3	348	Male	5	40	2
4	300	Male	6	40	2
5	320	Male	5	37	3
6	346	Male	6	39	Not recorded
7	390	Male	3	40	Not recorded
8	301	Male	7	39	Not recorded
9	275	Male	15	41	Not recorded
10	240	Male	15	37	Not recorded
11	178	Male	46	38	Not recorded
12	149	Male	53	38	Not recorded
13	269	Female	5	38	2
14	Not recorded	Male	17	35	6
15	179	Female	14	37	Not recorded
16	240	Female	9	37	5
17	237	Male	24	35	6
18	98	Female	16	40	2
19	200	Male	43	37	5
20	70	Male	9	40	4
21	153	Female	9	39	4
22	29	Male	9	40	6
23	109	Female	43	39	3
24	45	Male	47	39	0
25	234	Female	5	36	4
26	170	Male	32	39	1
27	161	Female	21	37	0
28	165	Female	21	37	0
29	173	Male	8	38	2
30	200	Male	24	40	3
31	201	Male	11	38	2
32	250	Male	4	40	1
33	Not recorded	Female	26	39	4
34	98	Female	24	40	1
35	149	Male	15	38	6
36	215	Male	2	41	1
37	234	Female	3	37	1
38	183	Male	13	37	5
39	312	Male	5	40	5
40	198	Male	3	37	3
41	313	Female	6	38	5
42	160	Male	6	38	5
43	177	Male	15	38	0
44	177	Female	18	39	5
45	166	Male	19	37	2
46	210	Male	10	37	3
47	195	Male	8	37	0
48	236	Male	2	38	2
49	185	Male	18	38	5
50	186	Female	21	38	5
51	279	Male	5	39	5
